# Evidence of local adaptation in Puget Sound’s threatened bull kelp (*Nereocystis luetkeana*) populations

**DOI:** 10.1101/2025.10.20.683549

**Authors:** Evelyn Abbott, Cicero Alves-Lima, Jodie Toft, Filipe Alberto

## Abstract

Stark declines in the abundance and distribution of bull kelp and reduced genetic diversity have been observed in Puget Sound, Washington, especially in southernmost areas. Consequently, introducing new variation through genetic rescue (GR) has emerged as a promising restoration strategy. However, GR success hinges on the preservation of local adaptation, which has not yet been studied in the region. To that end, we performed whole-genome sequencing on 100 gametophyte individuals from our biobank, sourced from 14 populations across Puget Sound. We identified three genetic clusters, corresponding broadly to southern Puget Sound (SPS), Whidbey Basin (WB), and the Strait of Juan de Fuca (SJF). Despite low genetic diversity and high genetic load, we found evidence of local adaptation to five environmental variables. Although salinity emerged as the strongest predictor of environmentally associated genetic variance overall, in SPS the primary drivers were average winter sea surface temperature (SST) and seasonal turbidity. We identified SNPs and enriched gene ontology (GO) terms and analyzed their allele frequencies to assess functional variation between clusters. These frequencies revealed marked differences between SJF and the other clusters, while for most genes, the highest-frequency allele in WB was also most prevalent in SPS. However, for all genes linked to winter SST and turbidity, SPS harbored distinct alleles not found in any other cluster. These findings suggest that a WB population would likely be a strong candidate donor for SPS due to its higher genetic diversity and shared adaptive variation. Further experiments are needed to validate these results and assess the suitability of WB populations for GR.
