## Supplemental Table S4 for "Evidence of local adaptation in Puget Sound’s threatened bull kelp (*Nereocystis luetkeana*) populations"

scaffold	position	individuals	regions
1	16150317	6	3
1	8218483	11	3
11	6871937	8	3
16	3053646	8	2
16	8680853	13	3
16	9617544	40	3
17	5186275	17	3
20	7573652	7	1
22	8720435	24	3
22	9239734	3	2
23	6942079	36	3
23	71761	13	2
23	7176395	6	2
24	7041016	6	3
24	7041024	3	3
25	165017	19	3
25	4262429	28	3
28	6525951	6	2
28	7057356	37	3
3	10828521	31	3
3	5523615	30	3
31	6294997	32	3
32	2418512	8	2
33	5413165	13	3
34	5674286	29	2
35	1196915	6	2
37	2391952	28	3
37	4098985	5	2
5	7482429	26	3
5	8264692	40	3
6	10904684	6	2
6	347195	4	1
6	637294	26	3
7	3125307	40	3
7	6810101	56	3
7	7999261	25	3
8	4499969	26	3
