## Supplemental Table S1 for "Evidence of local adaptation in Puget Sound’s threatened bull kelp (*Nereocystis luetkeana*) populations"

sample	site	lat	lon	kd490.Winter	PAR.Summer2	kd490.Spring	PAR.Winter2	SalinityAVG2	SST.month.Winter	SST.August	ChlA.Winter	ChlA.Spring
AH06MA6	AH	48.15512	-122.67458	0.412591237304462	47.6331388591695	1.10492460272823	8.45829033151655	29.56855774	7.741982731	12.75205126	3.58656825	4.573469968
AH10FD5	AH	48.15512	-122.67458	0.412591237304462	47.6331388591695	1.10492460272823	8.45829033151655	29.56855774	7.741982731	12.75205126	3.58656825	4.573469968
AH10MD6	AH	48.15512	-122.67458	0.412591237304462	47.6331388591695	1.10492460272823	8.45829033151655	29.56855774	7.741982731	12.75205126	3.58656825	4.573469968
AH16MC4	AH	48.15512	-122.67458	0.412591237304462	47.6331388591695	1.10492460272823	8.45829033151655	29.56855774	7.741982731	12.75205126	3.58656825	4.573469968
DB01MD2	DB	47.96567	-122.54668	1.20229421550561	47.0037283142877	2.31518595237961	8.36442962508231	27.76323318	7.779051744	13.46076924	16.88012099	24.78349566
DB02MA4	DB	47.96567	-122.54668	1.20229421550561	47.0037283142877	2.31518595237961	8.36442962508231	27.76323318	7.779051744	13.46076924	16.88012099	24.78349566
DB05MD4	DB	47.96567	-122.54668	1.20229421550561	47.0037283142877	2.31518595237961	8.36442962508231	27.76323318	7.779051744	13.46076924	16.88012099	24.78349566
DB10MC5	DB	47.96567	-122.54668	1.20229421550561	47.0037283142877	2.31518595237961	8.36442962508231	27.76323318	7.779051744	13.46076924	16.88012099	24.78349566
DB19MD6	DB	47.96567	-122.54668	1.20229421550561	47.0037283142877	2.31518595237961	8.36442962508231	27.76323318	7.779051744	13.46076924	16.88012099	24.78349566
DI05MD4	DI	47.239383	-122.564533	1.54684030891471	48.7161074566841	0.718881231388674	8.63887423422187	28.31289291	8.231206894	13.98743583	8.888118863	7.395396233
DI06MB6	DI	47.239383	-122.564533	1.54684030891471	48.7161074566841	0.718881231388674	8.63887423422187	28.31289291	8.231206894	13.98743583	8.888118863	7.395396233
DI11MD6	DI	47.239383	-122.564533	1.54684030891471	48.7161074566841	0.718881231388674	8.63887423422187	28.31289291	8.231206894	13.98743583	8.888118863	7.395396233
DI13MA2	DI	47.239383	-122.564533	1.54684030891471	48.7161074566841	0.718881231388674	8.63887423422187	28.31289291	8.231206894	13.98743583	8.888118863	7.395396233
EB02MC1	EB	47.62733	-122.3932	0.896146865448082	47.9956993276	1.29656065056098	8.38520614811861	23.69290161	8.007155168	13.81256407	3.433357	13.74027807
EB10MC3	EB	47.62733	-122.3932	0.896146865448082	47.9956993276	1.29656065056098	8.38520614811861	23.69290161	8.007155168	13.81256407	3.433357	13.74027807
EB13MA4	EB	47.62733	-122.3932	0.896146865448082	47.9956993276	1.29656065056098	8.38520614811861	23.69290161	8.007155168	13.81256407	3.433357	13.74027807
EB18MD3	EB	47.62733	-122.3932	0.896146865448082	47.9956993276	1.29656065056098	8.38520614811861	23.69290161	8.007155168	13.81256407	3.433357	13.74027807
EB19MA2	EB	47.62733	-122.3932	0.896146865448082	47.9956993276	1.29656065056098	8.38520614811861	23.69290161	8.007155168	13.81256407	3.433357	13.74027807
ED24MD6	ED	47.82249	-122.37718	1.46458600600751	48.1188019743919	1.71409763362828	8.35231944126301	26.00195122	7.856724122	13.80717945	7.276774883	50.21787252
ED26MD4	ED	47.82249	-122.37718	1.46458600600751	48.1188019743919	1.71409763362828	8.35231944126301	26.00195122	7.856724122	13.80717945	7.276774883	50.21787252
ED37MC4	ED	47.82249	-122.37718	1.46458600600751	48.1188019743919	1.71409763362828	8.35231944126301	26.00195122	7.856724122	13.80717945	7.276774883	50.21787252
ED38MD6	ED	47.82249	-122.37718	1.46458600600751	48.1188019743919	1.71409763362828	8.35231944126301	26.00195122	7.856724122	13.80717945	7.276774883	50.21787252
FB10MD6	FB	47.93551	-122.60154	1.2627884030535	46.5992019827724	1.79223914797806	8.42828714963347	28.74591637	7.82620689	13.31128199	8.103269729	24.82510395
FB13MD3	FB	47.93551	-122.60154	1.2627884030535	46.5992019827724	1.79223914797806	8.42828714963347	28.74591637	7.82620689	13.31128199	8.103269729	24.82510395
FB20MD4	FB	47.93551	-122.60154	1.2627884030535	46.5992019827724	1.79223914797806	8.42828714963347	28.74591637	7.82620689	13.31128199	8.103269729	24.82510395
FWB7M	FW	48.141094	-123.613185	0.208353216716799	48.3816926547557	0.543639120286955	8.60927747776098	31.4	7.91336208	11.53999999	30.32903851	4.805776708
HI17MA2	HI	48.00238	-122.30417	2.11954057576205	47.2684705372095	2.08606095832307	7.86471576517298	24.48382568	7.763706898	13.70333329	8.086036325	14.12706269
HI24MB4	HI	48.00238	-122.30417	2.11954057576205	47.2684705372095	2.08606095832307	7.86471576517298	24.48382568	7.763706898	13.70333329	8.086036325	14.12706269
JT02MB3	JT	48.129512	-123.058494	0.182675303512586	47.5819021925115	0.410574006294091	9.08204149721445	30.7	7.871379314	11.82051275	7.091409487	6.767130444
JT05MA5	JT	48.129512	-123.058494	0.182675303512586	47.5819021925115	0.410574006294091	9.08204149721445	30.7	7.871379314	11.82051275	7.091409487	6.767130444
KR01MA4	KR	47.96144	-122.67148	0.829786616525777	46.1893437686372	1.76546123423025	8.44164381474346	29.6140976	7.814568943	13.0792308	12.13246918	25.53275448
KR13MA2	KR	47.96144	-122.67148	0.829786616525777	46.1893437686372	1.76546123423025	8.44164381474346	29.6140976	7.814568943	13.0792308	12.13246918	25.53275448
KR15MB2	KR	47.96144	-122.67148	0.829786616525777	46.1893437686372	1.76546123423025	8.44164381474346	29.6140976	7.814568943	13.0792308	12.13246918	25.53275448
LP54MB6	LP	47.533	-122.39957	1.19034184501378	48.0863599317837	1.76500923507736	8.4756188100156	28.13049507	8.095517282	13.82230768	3.366661799	14.36078801
LP65MD6	LP	47.533	-122.39957	1.19034184501378	48.0863599317837	1.76500923507736	8.4756188100156	28.13049507	8.095517282	13.82230768	3.366661799	14.36078801
LP67MD2	LP	47.533	-122.39957	1.19034184501378	48.0863599317837	1.76500923507736	8.4756188100156	28.13049507	8.095517282	13.82230768	3.366661799	14.36078801
LP68MD3	LP	47.533	-122.39957	1.19034184501378	48.0863599317837	1.76500923507736	8.4756188100156	28.13049507	8.095517282	13.82230768	3.366661799	14.36078801
LP69MB1	LP	47.533	-122.39957	1.19034184501378	48.0863599317837	1.76500923507736	8.4756188100156	28.13049507	8.095517282	13.82230768	3.366661799	14.36078801
MC17MA3	MC	48.117133	-123.364385	0.270504315656823	48.4853323019743	1.44940423527535	8.87586756995506	31	7.888965512	11.63487175	3.535239538	16.14427118
MC23MC1	MC	48.117133	-123.364385	0.270504315656823	48.4853323019743	1.44940423527535	8.87586756995506	31	7.888965512	11.63487175	3.535239538	16.14427118
PP02MC6	PP	48.05151	-122.35799	2.02452716731718	47.2725415368974	2.24194086866619	7.9075804661864	25.70510292	7.726120706	13.55076922	16.76353077	17.21495585
PP04MB6	PP	48.05151	-122.35799	2.02452716731718	47.2725415368974	2.24194086866619	7.9075804661864	25.70510292	7.726120706	13.55076922	16.76353077	17.21495585
PP09MD2	PP	48.05151	-122.35799	2.02452716731718	47.2725415368974	2.24194086866619	7.9075804661864	25.70510292	7.726120706	13.55076922	16.76353077	17.21495585
PT05MD2	PT	48.03241	-122.73317	0.628527539281593	45.8374366573005	1.41006641687571	8.4035963107118	30.5111599	7.814827574	12.67025635	4.466099548	28.58845515
PT13MD6	PT	48.03241	-122.73317	0.628527539281593	45.8374366573005	1.41006641687571	8.4035963107118	30.5111599	7.814827574	12.67025635	4.466099548	28.58845515
PT16MA6	PT	48.03241	-122.73317	0.628527539281593	45.8374366573005	1.41006641687571	8.4035963107118	30.5111599	7.814827574	12.67025635	4.466099548	28.58845515
PV72MA4	PV	47.51224	-122.47314	1.0969046147664	47.9726356190563	1.77160212919579	8.55553321243525	28.28356743	8.088534499	13.82358974	14.03600883	7.002654552
PV83MC6	PV	47.51224	-122.47314	1.0969046147664	47.9726356190563	1.77160212919579	8.55553321243525	28.28356743	8.088534499	13.82358974	14.03600883	7.002654552
PV88MD5	PV	47.51224	-122.47314	1.0969046147664	47.9726356190563	1.77160212919579	8.55553321243525	28.28356743	8.088534499	13.82358974	14.03600883	7.002654552
PV89MC4	PV	47.51224	-122.47314	1.0969046147664	47.9726356190563	1.77160212919579	8.55553321243525	28.28356743	8.088534499	13.82358974	14.03600883	7.002654552
SB01MD2	SB	47.292939	-122.53	3.17882501314364	48.6643200892901	1.90160908055993	8.64220266106456	29.6773262	8.229655159	13.98589736	32.94053186	4.617401044
SB13MA2	SB	47.292939	-122.53	3.17882501314364	48.6643200892901	1.90160908055993	8.64220266106456	29.6773262	8.229655159	13.98589736	32.94053186	4.617401044
SB14MC4	SB	47.292939	-122.53	3.17882501314364	48.6643200892901	1.90160908055993	8.64220266106456	29.6773262	8.229655159	13.98589736	32.94053186	4.617401044
SH04MD6	SH	47.9179	-122.44246	1.62950151907325	47.6806115799093	1.74282802873219	8.29593703857004	27.27124786	7.80534482	13.59307697	26.22986692	13.17908061
SH05MD2	SH	47.9179	-122.44246	1.62950151907325	47.6806115799093	1.74282802873219	8.29593703857004	27.27124786	7.80534482	13.59307697	26.22986692	13.17908061
SH11MD4	SH	47.9179	-122.44246	1.62950151907325	47.6806115799093	1.74282802873219	8.29593703857004	27.27124786	7.80534482	13.59307697	26.22986692	13.17908061
SH12MD2	SH	47.9179	-122.44246	1.62950151907325	47.6806115799093	1.74282802873219	8.29593703857004	27.27124786	7.80534482	13.59307697	26.22986692	13.17908061
SH18MD4	SH	47.9179	-122.44246	1.62950151907325	47.6806115799093	1.74282802873219	8.29593703857004	27.27124786	7.80534482	13.59307697	26.22986692	13.17908061
SM44MA1	SM	47.68197	-122.40897	1.1156038718015	48.1524243840981	1.39483262169383	8.40512698355436	25.40902138	7.962327575	13.81102562	4.938592255	28.54000232
SM46MA4	SM	47.68197	-122.40897	1.1156038718015	48.1524243840981	1.39483262169383	8.40512698355436	25.40902138	7.962327575	13.81102562	4.938592255	28.54000232
SM47MC1	SM	47.68197	-122.40897	1.1156038718015	48.1524243840981	1.39483262169383	8.40512698355436	25.40902138	7.962327575	13.81102562	4.938592255	28.54000232
SM48MC5	SM	47.68197	-122.40897	1.1156038718015	48.1524243840981	1.39483262169383	8.40512698355436	25.40902138	7.962327575	13.81102562	4.938592255	28.54000232
SM50MB5	SM	47.68197	-122.40897	1.1156038718015	48.1524243840981	1.39483262169383	8.40512698355436	25.40902138	7.962327575	13.81102562	4.938592255	28.54000232
SQX15MB2	SQ	47.166778	-122.892928	4.01572372562136	47.7171392859292	2.4699000120163	8.59657756398276	27.99258041	9.143077074	15.92017259	6.711922228	9.534515366
SQX17MA2	SQ	47.166778	-122.892928	4.01572372562136	47.7171392859292	2.4699000120163	8.59657756398276	27.99258041	9.143077074	15.92017259	6.711922228	9.534515366
