## Supplemental Table S2 for "Evidence of local adaptation in Puget Sound’s threatened bull kelp (*Nereocystis luetkeana*) populations"

proteinId	go_term_id	go_term_type	go_name	go_acc	SNP.POS	SCAFF	START	STOP	legend
3098902	21484	molecular_function	phospholipid-hydroperoxide glutathione peroxidase activity	GO:0047066	10272417	3	10272294	10276636	a3
3233524	2820	molecular_function	hypoxanthine phosphoribosyltransferase activity	GO:0004422	11347942	2	11343760	11349578	a2
3233524	4328	biological_process	purine ribonucleoside salvage	GO:0006166	11347942	2	11343760	11349578	a2
3233524	649	molecular_function	taurine dioxygenase activity	GO:0000908	11347942	2	11343760	11349578	a2
3257490	3181	molecular_function	histidine-tRNA ligase activity	GO:0004821	9638019	19	9627408	9646881	a1
3257490	3181	molecular_function	histidine-tRNA ligase activity	GO:0004821	9639656	19	9627408	9646881	a1
3257490	3181	molecular_function	histidine-tRNA ligase activity	GO:0004821	9639784	19	9627408	9646881	a1
3257490	3181	molecular_function	histidine-tRNA ligase activity	GO:0004821	9640121	19	9627408	9646881	a1
3257490	3181	molecular_function	histidine-tRNA ligase activity	GO:0004821	9642132	19	9627408	9646881	a1
3257490	3181	molecular_function	histidine-tRNA ligase activity	GO:0004821	9642178	19	9627408	9646881	a1
3257490	3181	molecular_function	histidine-tRNA ligase activity	GO:0004821	9643114	19	9627408	9646881	a1
719016	4160	biological_process	trehalose biosynthetic process	GO:0005992	7396110	3	7390947	7396267	b1
719016	2291	molecular_function	alpha,alpha-trehalose-phosphate synthase (UDP-forming) activity	GO:0003825	7396110	3	7390947	7396267	b1
3126242	4160	biological_process	trehalose biosynthetic process	GO:0005992	1302632	36	1291174	1313246	b3
3126242	2291	molecular_function	alpha,alpha-trehalose-phosphate synthase (UDP-forming) activity	GO:0003825	1302632	36	1291174	1313246	b3
3227721	20957	molecular_function	S-methyl-5-thioribose kinase activity	GO:0046522	4038073	33	4037928	4040207	b2
3227721	20957	molecular_function	S-methyl-5-thioribose kinase activity	GO:0046522	4039241	33	4037928	4040207	b2
3227721	20957	molecular_function	S-methyl-5-thioribose kinase activity	GO:0046522	4039349	33	4037928	4040207	b2
3227721	20957	molecular_function	S-methyl-5-thioribose kinase activity	GO:0046522	4039849	33	4037928	4040207	b2
3227721	20957	molecular_function	S-methyl-5-thioribose kinase activity	GO:0046522	4039861	33	4037928	4040207	b2
3227721	20957	molecular_function	S-methyl-5-thioribose kinase activity	GO:0046522	4039901	33	4037928	4040207	b2
3227721	20957	molecular_function	S-methyl-5-thioribose kinase activity	GO:0046522	4040186	33	4037928	4040207	b2
3517678	4160	biological_process	trehalose biosynthetic process	GO:0005992	7396110	3	7396120	7411529	b1
3517678	2291	molecular_function	alpha,alpha-trehalose-phosphate synthase (UDP-forming) activity	GO:0003825	7396110	3	7396120	7411529	b1
4872736	20957	molecular_function	S-methyl-5-thioribose kinase activity	GO:0046522	4052049	33	4050615	4066855	b2
4872736	20957	molecular_function	S-methyl-5-thioribose kinase activity	GO:0046522	4053858	33	4050615	4066855	b2
3921614	23376	molecular_function	inositol oxygenase activity	GO:0050113	8222705	10	8216618	8235299	c1
5209799	13967	biological_process	RNA 3'-end processing	GO:0031123	8136761	12	8126356	8167636	c2
5210442	2908	molecular_function	nitric-oxide synthase activity	GO:0004517	2235261	17	2227507	2245096	c3
5210442	4926	biological_process	nitric oxide biosynthetic process	GO:0006809	2235261	17	2227507	2245096	c3
5210442	3144	molecular_function	sulfite reductase (NADPH) activity	GO:0004783	2235261	17	2227507	2245096	c3
3137842	2378	molecular_function	GTPase activity	GO:0003924	6623603	10	6618482	6649995	d2
3157866	2378	molecular_function	GTPase activity	GO:0003924	15079216	2	15067961	15082799	d4
3255139	2378	molecular_function	GTPase activity	GO:0003924	5260199	7	5257403	5298196	d5
3921614	23376	molecular_function	inositol oxygenase activity	GO:0050113	8231811	10	8216618	8235299	d3
5210641	2378	molecular_function	GTPase activity	GO:0003924	7429867	18	7424996	7439213	d1
5210641	2378	molecular_function	GTPase activity	GO:0003924	7430170	18	7424996	7439213	d1
253287	2351	molecular_function	D-arabinono-1,4-lactone oxidase activity	GO:0003885	10702287	15	10692891	10714851	e3
3239105	2351	molecular_function	D-arabinono-1,4-lactone oxidase activity	GO:0003885	5991716	10	5979088	5999007	e5
3659848	6204	molecular_function	hydrogen-exporting ATPase activity, phosphorylative mechanism	GO:0008553	9447401	5	9440778	9459582	e5
3911784	2351	molecular_function	D-arabinono-1,4-lactone oxidase activity	GO:0003885	6058958	10	6050906	6068241	e1
3911784	2351	molecular_function	D-arabinono-1,4-lactone oxidase activity	GO:0003885	6059133	10	6050906	6068241	e1
3911784	2351	molecular_function	D-arabinono-1,4-lactone oxidase activity	GO:0003885	6059141	10	6050906	6068241	e1
5208437	6204	molecular_function	hydrogen-exporting ATPase activity, phosphorylative mechanism	GO:0008553	528393	5	524704	542619	e4
5219994	2351	molecular_function	D-arabinono-1,4-lactone oxidase activity	GO:0003885	10730633	15	10723498	10758326	e2
5219994	2351	molecular_function	D-arabinono-1,4-lactone oxidase activity	GO:0003885	10731204	15	10723498	10758326	e2
