## Supplemental Table S3 for "Evidence of local adaptation in Puget Sound’s threatened bull kelp (*Nereocystis luetkeana*) populations"

Effect	SPS	WB	SJF	Total	Prop	impact
splice_acceptor_variant&intron_variant	34	26	12	72	9.97229916897507	high
splice_donor_variant&intron_variant	1	1	1	3	0.415512465373961	high
start_lost	60	55	33	148	20.4986149584488	high
stop_gained	86	107	55	248	34.3490304709141	high
stop_lost	39	104	39	182	25.207756232687	high
stop_lost&splice_region_variant	31	27	11	69	9.55678670360111	high
missense_variant	5929	10997	3639	20565	0.99	moderate
missense_variant&splice_region_variant	25	100	38	163	0.0079	moderate
5_prime_UTR_premature_start_codon_gain_variant	429	670	222	1321	8.47229348383787	low
splice_region_variant	51	112	27	190	1.21857362750128	low
splice_region_variant&intron_variant	250	451	199	900	5.77219086711134	low
splice_region_variant&stop_retained_variant	6	19	5	30	0.192406362237045	low
splice_region_variant&synonymous_variant	40	58	15	113	0.724730631092868	low
synonymous_variant	3724	6967	2336	13027	83.5492560287327	low
stop_retained_variant	NA	5	6	11	0.0705489994869164	low
